# The centromere localization domain of kinetoplastid kinetochore protein KKT2 recognizes the free N-terminus of histone H3

**DOI:** 10.64898/2026.08.13.744621

**Authors:** Aleksandra Ciszek, Patryk Ludzia, Gabriele Marcianò, William Allen, Midori Ishii, Sam Forsyth, Christopher W Wood, Christina Redfield, Bungo Akiyoshi

## Abstract

Kinetochores are multiprotein complexes that drive chromosome segregation in eukaryotes. Kinetoplastids, a group of early-diverging eukaryotes that lack canonical kinetochore components, have a unique set of kinetochore proteins. How their kinetochores are assembled specifically at centromeres in the absence of a centromere-specific histone H3 variant CENP-A remains unknown. Here, we demonstrate that the centromere localization (CL) domain of KKT2 has similarities to a ZZ domain. An invariant aspartate present in histone H3-binding ZZ domains is conserved in the KKT2 CL domain. Using nuclear magnetic resonance (NMR) spectroscopy and isothermal titration calorimetry (ITC), we show that *Trypanosoma brucei* KKT2 CL binds the N-terminus of histone H3. Strikingly, even mono-methylation of the N-terminal amino group of histone H3 abolishes the binding. Our study raises a possibility that centromere-specific kinetochore assembly in *T. brucei* is ensured by abundant N-terminal methylations of histone H3 in non-centromeric regions.
