## Supplementary material for "The centromere localization domain of kinetoplastid kinetochore protein KKT2 recognizes the free N-terminus of histone H3": Table S1

### Sheet: Sheet 1
Description	Peptide	Figure
Histone H31—12	SRTKETARTKKT	Figure 5A; Figure 6A,B; Figure 7A; Figure 9A, B; Figure S4A; Figure S5A, B; Figure S6B; Figure S8A
Histone H31—8	SRTKETAR	Figure S5C; Figure S6A
Histone H31—15	SRTKETARTKKTITS	Figure S5D; Figure S6C
Histone H2A1—12	ATPKQAVKKASK	Figure 5B; Figure S4B
Histone H2B1—12	ATPKSTPAKTRK	Figure 5C; Figure S4C
Histone H41—12	AKGKKSGEAKGS	Figure 5D; Figure S4D
Histone H31—12 R2 monomethylation	SRTKETARTKKT	Figure 7B; Figure S8B
Histone H31—12 R2 asymmetric dimethylation	SRTKETARTKKT	Figure 7C; Figure S8C
Histone H31—12 R2 symmetric dimethylation	SRTKETARTKKT	Figure 7D; Figure S8D
Histone H31—12 T3 phosphorylation	SRTKETARTKKT	Figure 7E; Figure S8E
Histone H31—12 K4 acetylation	SRTKETARTKKT	Figure 7F; Figure S8F
Histone H31—12 K4 monomethylation	SRTKETARTKKT	Figure 7G; Figure S8G
Histone H31—12 K4 dimethylation	SRTKETARTKKT	Figure 7H; Figure S8H
Histone H31—12 K4 trimethylation	SRTKETARTKKT	Figure 7I; Figure S8I
Histone H31—12 T6 phosphorylation	SRTKETARTKKT	Figure 7J; Figure S8J
Histone H31—12 N-terminal acetylation	SRTKETARTKKT	Figure 8A, B
Histone H31—12 N-terminal monomethylation	SRTKETARTKKT	Figure 8C, D; Figure 9C
